# A D-2-Hydroxyglutarate dehydrogenase mutant reveals a critical role for ketone body metabolism in *Caenorhabditis elegans* development

**DOI:** 10.1101/2022.05.16.492161

**Authors:** Olga Ponomarova, Hefei Zhang, Xuhang Li, Shivani Nanda, Thomas B. Leland, Bennett W. Fox, Gabrielle E. Giese, Frank C. Schroeder, L. Safak Yilmaz, Albertha J.M. Walhout

## Abstract

In humans, mutations in D-2-hydroxyglutarate (D-2HG) dehydrogenase (D2HGDH) result in D-2HG accumulation, delayed development, seizures, and ataxia. While the mechanisms of 2HG-associated diseases have been studied extensively, the endogenous metabolism of D-2HG remains unclear in any organism. Here, we find that, in *Caenorhabditis elegans*, D-2HG is produced in the propionate shunt, which is transcriptionally activated when flux through the canonical, vitamin B12-dependent propionate breakdown pathway is perturbed. Deletion of the D2HGDH ortholog, *dhgd-1*, results in embryonic lethality, mitochondrial defects, and the upregulation of ketone body metabolism genes. Viability can be rescued by RNAi of *hphd-1*, which encodes the enzyme that produces D-2HG, or by supplementing either vitamin B12 or the ketone body 3-hydroxybutyrate (3HB). Altogether, our findings support a model in which *C. elegans* relies on ketone bodies for energy when vitamin B12 levels are low, and in which a loss of *dhgd-1* causes lethality by limiting ketone body production.

**HIGHLIGHTS:**

- D-2-hydroxyglutarate is produced by HPHD-1 in the propionate shunt pathway
- DHGD-1 recycles 2-hydroxyglutarate to sustain flux through the propionate shunt
- *dhgd-1* loss perturbs ketone body metabolism and causes embryonic lethality
- 3-Hydroxybutyrate, vitamin B12 or *hphd-1* RNAi rescue *dhgd-1* mutant lethality
