## Supplemental Table 1 for "A D-2-Hydroxyglutarate dehydrogenase mutant reveals a critical role for ketone body metabolism in *Caenorhabditis elegans* development"

### Sheet: GSEA
Gene set coexpressed with dhgd-1	FDR	Gene set size	All genes	Leading edge genes
ELECTRON_TRANSFER_FLAVOPROTEIN	0.00303187	3	F23C8.5;F27D4.1;let-721	F23C8.5;F27D4.1;let-721
PROPIONATE_SHUNT	0.0421094	5	ech-6;hach-1;hphd-1;acdh-1;alh-8	ech-6;hach-1;hphd-1;acdh-1
