## Supplemental Table 3 for "A D-2-Hydroxyglutarate dehydrogenase mutant reveals a critical role for ketone body metabolism in *Caenorhabditis elegans* development"

### Sheet: WORMFLUX_pathway_enrichment
LEVEL 4 Wormflux Pathway Category	Genes in category	Number of hits	Hits names	Direction	Adjusted p-value	Comparison
KETONE BODY METABOLISM	18	4	C05C10.3;ech-7;hach-1;kat-1	up	0.07225	dhgd-1 vs WT
UGT ENZYME	67	7	ugt-19;ugt-29;ugt-32;ugt-36;ugt-4;ugt-50;ugt-6	up	0.07225	dhgd-1 vs WT
UGT ENZYME	67	7	ugt-30;ugt-41;ugt-46;ugt-53;ugt-60;ugt-63;ugt-65	down	0.034	dhgd-1 vs WT
ALANINE METABOLISM	12	3	T09B4.8;kmo-1;kynu-1	down	0.07225	dhgd-1 vs WT
PROPIONATE DEGRADATION SHUNT	5	5	acdh-1;alh-8;ech-6;hach-1;hphd-1	down	4.08e-06	dhgd-1+B12 vs dhgd-1
KETONE BODY METABOLISM	18	7	C05C10.3;ech-6;ech-7;hach-1;hphd-1;kat-1;sur-5	down	3.655e-05	dhgd-1+B12 vs dhgd-1
VALINE DEGRADATION	29	7	acdh-1;acdh-2;acdh-9;alh-8;ech-6;ech-7;hach-1	down	0.000906667	dhgd-1+B12 vs dhgd-1
PROPIONATE DEGRADATION SHUNT	5	5	acdh-1;alh-8;ech-6;hach-1;hphd-1	down	6.29e-08	WT+B12 vs WT
VALINE DEGRADATION	29	5	acdh-1;acdh-2;alh-8;ech-6;hach-1	down	0.002975	WT+B12 vs WT
KETONE BODY METABOLISM	18	4	ech-6;hach-1;hphd-1;kat-1	down	0.00487333	WT+B12 vs WT
MITOCHONDRIAL FATTY ACID DEGRADATION	37	4	acdh-1;acdh-2;ech-6;kat-1	down	0.068	WT+B12 vs WT
KETONE BODY METABOLISM	18	3	C05C10.3;hach-1;hphd-1	up	0.0425	dhgd-1+B12 vs WT+B12
PROPIONATE DEGRADATION SHUNT	5	2	hach-1;hphd-1	up	0.0442	dhgd-1+B12 vs WT+B12
